# Single-cell transcriptomic profiling of the whole colony of *Botrylloides diegensis*: Insights into tissue specialization and blastogenesis

**DOI:** 10.1101/2024.07.21.604516

**Authors:** Berivan Temiz, Michael Meier, Megan J. Wilson

## Abstract

*Botrylloides diegensis* is a colonial ascidian that has been the focus of developmental, evolutionary, and regeneration research. In this study, we performed single-cell RNA sequencing (scRNA-seq) of an entire *B. diegensis* colony, including zooids, buds, and vascular tunics, to resolve cellular heterogeneity and identify cell and tissue markers. We identified 29 major cell clusters within the colony and used *in situ* hybridization to examine the spatial expression of cluster marker genes. Numerous tissue types were identified at the molecular level, including blood cells and zooid tissues such as the branchial epithelium, stomach, and endostyle. Distinct cluster markers were identified for specific regions of the stomach epithelium, highlighting the specialization of these regions and the strength of using scRNA-seq to explore their functionality. Cell trajectory projections highlighted the early appearance of progenitor clusters, whereas more differentiated zooid-related tissues appeared later in the developmental path. This study provides a valuable resource for understanding the development, tissue function, and regeneration of *B. diegensis.* This demonstrates the power of scRNA-seq to define cell types and tissues in complex colonial organisms.

**Summary statement:** Single-cell RNA sequencing of *Botrylloides diegensis* revealed cellular heterogeneity, identified 29 major cell clusters, and provided insights into tissue specialization and blastogenesis.
