## Supplementary material for "Single-cell transcriptomic profiling of the whole colony of *Botrylloides diegensis*: Insights into tissue specialization and blastogenesis": File S3

### Sheet: Endostyle
Stringtie ID	Gene ID	Gene Name	Density Cluster expression
MSTRG.10491	Boleac.CG.SB_v3.S45.g09960	LGALS7; LGALS9	3
MSTRG.13112	Boleac.CG.SB_v3.S625.g12521	LGALS7; LGALS9	10
Missing	Boleac.CG.SB_v3.S88.g14941	LGALS9; LGALS9B; LGALS9C	--
Missing	Boleac.CG.SB_v3.S936.g15437	LGALS4; LGALS8	--
MSTRG.16285	Boleac.CG.SB_v3.S936.g15438	LGALS4; LGALS8	14
MSTRG.966	Boleac.CG.SB_v3.S1080.g00874	LGALS9; LGALS9B; LGALS9C	14 & 4
MSTRG.8880	Boleac.CG.SB_v3.S361.g08365	LGALS4; LGALS9	6
MSTRG.8881	Boleac.CG.SB_v3.S361.g08366	LGALS4; LGALS9C	8 plus others
Missing	Boleac.CG.SB_v3.S574.g11780	ITLN1; ITLN2	--
MSTRG.12634	Boleac.CG.SB_v3.S591.g12038	ITLN1; ITLN2; SFTPA2	8
Missing	Boleac.CG.SB_v3.S79.g14169	ITLN1; ITLN2	--
Missing	Boleac.CG.SB_v3.S79.g14172	ITLN1; ITLN2	--
MSTRG.15337	Boleac.CG.SB_v3.S825.g14558	FCN1; ITLN1; ITLN2	8
MSTRG.15494	Boleac.CG.SB_v3.S846.g14701	FCN1; ITLN1; ITLN2	3
MSTRG.15495	Boleac.CG.SB_v3.S846.g14702	ITLN1; ITLN2	--
Missing	Boleac.CG.SB_v3.S846.g14703	ITLN1; ITLN2	--
Missing	Boleac.CG.SB_v3.S95.g15534	ITLN1; ITLN2	--
MSTRG.8393	Boleac.CG.SB_v3.S333.g07908	SLC25A4	Highest cluster 0, multiple clusters
MSTRG.3479	Boleac.CG.SB_v3.S155.g03185	MUC5AC; MUC5B; VWF	10
MSTRG.3770	Boleac.CG.SB_v3.S163.g03458	MUC5AC; MUC5B; VWF	3
MSTRG.16323	Boleac.CG.SB_v3.S94.g15462	MUC5AC; MUC5B; VWF	10
MSTRG.3451	Boleac.CG.SB_v3.S154.g03162	CREB3L4; XBP1	3, 17, 2
MSTRG.10294	Boleac.CG.SB_v3.S439.g09786	GPX3; GPX5; GPX6	3 & 6
MSTRG.3451	Boleac.CG.SB_v3.S154.g03162	CREB3L4; XBP1	3, 7, 2
MSTRG.13101	Boleac.CG.SB_v3.S624.g12513	HOXA1; HOXB1; HOXD1	3, 7, 0, 1
MSTRG.1575	Boleac.CG.SB_v3.S118.g01461	ATX4	3, 6, 4, 7, 0, 1, 2, 9

### Sheet: Stem
String annotation	GENE ID	GENE name	Cluster expression
MSTRG.942	g00853	itga6	27
MSTRG.6702	g06244	pou3	expression limited to a small number of cells
MSTRG.15864	g15055	vasa	ND
MSTRG.13788	g13121	piwi1	ND
MSTRG.12601	g12005	notch2
NA	g02201	piwi	__

### Sheet: Pluripotency factors
	String annotation	GENE ID	GENE name	Cluster expression
	MSTRG.16316	Boleac.CG.SB_v3.S940.g15467	cMyc	0, 5, 11, 7,16
	MSTRG.11576	Boleac.CG.SB_v3.S513.g11013	soxb	cluster 8
	MSTRG.6702	Boleac.CG.SB_v3.S262.g06244	pou3	cluster 6
	MSTRG.1441	Boleac.CG.SB_v3.S115.g01331	KLF5; KLF6; KLF7	cluster 6
	MSTRG.7292	Boleac.CG.SB_v3.S289.g06792	pax2/5/8	cells found in multiple clusters
	MSTRG.387	Boleac.CG.SB_v3.S100.g00381		cluster 6, 8, 10
